# CRISPR Screening Uncovers a Long-Range Enhancer for *ONECUT1* in Pancreatic Differentiation and Links a Diabetes Risk Variant

**DOI:** 10.1101/2024.04.26.591412

**Authors:** Samuel Joseph Kaplan, Wilfred Wong, Jielin Yan, Julian Pulecio, Hyein S. Cho, Qianzi Li, Jiahui Zhao, Jayanti Leslie-Iyer, Jonathan Kazakov, Dylan Murphy, Renhe Luo, Kushal K. Dey, Effie Apostolou, Christina S. Leslie, Danwei Huangfu

**Affiliations:** Weill Cornell Graduate School of Medical Sciences, Weill Cornell Medical College, New York, NY, 10065, USA; Developmental Biology Program, Sloan Kettering Institute, Memorial Sloan Kettering Cancer Center, New York, NY, 10065, USA; Computational and Systems Biology Program, Sloan Kettering Institute, Memorial Sloan Kettering Cancer Center, New York, NY, 10065, USA; Louis V. Gerstner Jr. Graduate School of Biomedical Sciences, Memorial Sloan Kettering Cancer Center, New York, NY, 10065, USA; Intern, Developmental Biology Program, Sloan Kettering Institute, Memorial Sloan Kettering Cancer Center, New York, NY, 10065, USA; Meyer Cancer Center, Division of Neuro-Oncology, Department of Neurology, Sandra and Edward Meyer Cancer Center, New York-Presbyterian Hospital/Weill Cornell Medicine, New York, NY, 10065, USA

## Abstract

Functional enhancer annotation is a valuable first step for understanding tissue-specific transcriptional regulation and prioritizing disease-associated non-coding variants for investigation. However, unbiased enhancer discovery in physiologically relevant contexts remains a major challenge. To discover regulatory elements pertinent to diabetes, we conducted a CRISPR interference screen in the human pluripotent stem cell (hPSC) pancreatic differentiation system. Among the enhancers uncovered, we focused on a long-range enhancer ∼664 kb from the *ONECUT1* promoter, since coding mutations in *ONECUT1* cause pancreatic hypoplasia and neonatal diabetes. Homozygous enhancer deletion in hPSCs was associated with a near-complete loss of *ONECUT1* gene expression and compromised pancreatic differentiation. This enhancer contains a confidently fine-mapped type 2 diabetes associated variant (rs528350911) which disrupts a GATA motif. Introduction of the risk variant into hPSCs revealed substantially reduced binding of key pancreatic transcription factors (GATA4, GATA6 and FOXA2) on the edited allele, accompanied by a slight reduction of *ONECUT1* transcription, supporting a causal role for this risk variant in metabolic disease. This work expands our knowledge about transcriptional regulation in pancreatic development through the characterization of a long-range enhancer and highlights the utility of enhancer discovery in disease-relevant settings for understanding monogenic and complex disease.
