## Supplementary Table 3 for "CRISPR Screening Uncovers a Long-Range Enhancer for *ONECUT1* in Pancreatic Differentiation and Links a Diabetes Risk Variant"

### Sheet: Sheet 1
Sheet 1: List of gRNA target sequences and primer sequences for PCR genotyping
Name	Sequence	Use
ONECUT1e_KOgenot_F	AAACTAGTGAAGGTTGCTCCACTGT	Genotyping
ONECUT1e_KOgenot_R	GGAGAAGTGCCACCACTGACA	Genotyping
ONECUT1e_GenotSNP_F	AAGAGATCGTTTTATCTTCTCTCATGCATCT	Genotyping/Phasing
ONECUT1e_GenotSNP_R_WT_inv_e	TTTGGTCTTGGTAGACCCAGGTTG	Genotyping/Phasing
ONECUT1e_GenotSNP_R_WT_e	CGATAACCTCTTTCCGAGCCTAAGAC	Genotyping/Phasing
ONECUT1e-664kb Knockout Spacer 1	TAGGCAGGTTATGCCACTCA	gRNA Target Sequence for Enhancer Knockout
ONECUT1e-664kb Knockout Spacer 2	GTACCTGGATGTCCTGATCT	gRNA Target Sequence for Enhancer Knockout
ONECUT1e-664kb SNP gRNA	AAATATCTTATCTCTGTCCT	gRNA Target Sequence for HDR
ONECUT1e-664kb SNP HDR Template	ATTCAAACTTTCCCTTCATTTAATTGTACGTTGTCCAAGGACAGACATAAGATATTTTTTTCCTGCTGTTTCTCAAGCAGGTCAAC	HDR Repair Template
