## Supplementary Table 4 for "CRISPR Screening Uncovers a Long-Range Enhancer for *ONECUT1* in Pancreatic Differentiation and Links a Diabetes Risk Variant"

### Sheet: Sheet 1
Sheet 1: Antibody target, company or lab that supplied antibody, catalog number, application, and quantity or dilution used are indicated. For ChIP experiments, the amount used for cells from ~half of a 15cm plate (roughly 40-50 million cells) is indicated.
Protein	Application	Species	Vendor	Cat. Number	RRID	Dilution
SOX17	Flow	mouse	BD BIOSCIENCES	561591	AB_10717121	01:50:00
CXCR4	Flow	mouse	R&D Systems	FAB170A	AB_357073	01:25:00
PDX1	Flow/IF	goat	R&D Systems	AF2419	AB_355257	1:250
ONECUT1	Flow/IF	mouse	Santa Cruz Biotechnology	sc-376308	AB_10988385	1:250
NKX6-1	Flow	mouse	DHSB	F55A12	AB_532379	1:500
Alexa Fluor 488	Flow/IF	goat	ThermoFisher Scientific	A-11055	AB_2534102	1:500
Alexa Fluor 647	Flow/IF	mouse	ThermoFisher Scientific	A-31571	AB_162542	1:500
FOXA2	ChIP	rabbit	Cell Signaling Technology	8186	AB_10891055	10ug
GATA4	ChIP	mouse	Invitrogen	MA5-15532	AB_10989032	10ug
GATA6	ChIP	rabbit	Cell Signaling Technology	5851	AB_10989032	10ug
H3K27ac	ChIP	rabit	EMD Millipore	MABE647	AB_2893037	5ug
IF: immunofluorescence staining; Flow: flow cytometry; ChIP: Chromatin Immunoprecipitation
