## Supplementary Table 5 for "CRISPR Screening Uncovers a Long-Range Enhancer for *ONECUT1* in Pancreatic Differentiation and Links a Diabetes Risk Variant"

### Sheet: Sheet 1
Sheet 1: ddPCR Assay Details
Name	Use	Primers and Probes	Sequence	Unique Assay ID	MIQE Context	Amplicon Length (bp)
WDR72_exon_ddPCR	WDR72 Transcript Quantification	Forward Sequence	TCCTCACAGGAAAAAGGTGC	-	TGTTTCAATTTCCCAGATATAAACTGAGTCATCTGCACATCCAACAATTAAAAAATTCTCAACCGGGTGCCATTTTATCATCCTCACAGGAAAAAGGTGCTTCCGGGCATGCAGGAGGCAACTCTTTCCCTCAAGGTGAAGGAGAGCCACGGAATGGTCACCGCACACACAGCAAATTATCTGCTCACCCCT	100
		Reverse Sequence	ATAATTTGCTGTGTGTGCGG	-
		Probe Sequence	TTCCGGGCATGCAGGAGGC	-
ONECUT1_transcript-SNP-ddPCR	ONECUT1 Allele-specific Transcript Quantification	-	-	dHsaMDS352729184	GCAACTAGAGAGGTAAAGCAAAACCAACAAGCCATCTATCTGTGTCTCCTTCATGTCTGCT[G/C]TCGAATGAGAAGAGGAAACCAACATATACTTCTCTTTTGATGAAATACTTCATTTGCCTTG	68
rs528350911_ddPCR	ChIP-ddPCR DNA Quantification	-	-	dHsaMDS262988538	ATTTGGTCTTGGTAGACCCAGGTTGACCTGCTTGAGAAACAGCAGGAAAAAAATATCTTAT[C/G]TCTGTCCTTGGACAACGTACAATTAAATGAAGGGAAAGTTTGAATGTGGCCTCTGAGGGAC	79
